# T cell-microbiome associations captured through T cell receptor convergence analysis

**DOI:** 10.1101/2025.09.30.679432

**Authors:** Romi Vandoren, My Ha, Vincent Van Deuren, Naomi De Roeck, Ting Pu, Eelco C. Brand, Maria Kuznetsova, Hajar Besbassi, Esther Bartholomeus, Fabio Affaticati, Ilke De Boeck, Thies Gehrmann, Sarah Lebeer, Bas Oldenburg, Femke van Wijk, Peter Delputte, Sara Verbandt, Sabine Tejpar, Kris Laukens, Benson Ogunjimi, Pieter Meysman

**Author notes:** **Corresponding author** (R.V.) and (P.M.). Shared senior authors (Benson Ogunjimi, Pieter Meysman).

## Abstract

The gut microbiome modulates mucosal immunity, yet how specific bacterial taxa shape the diversity and specificity of T cell receptor (TCR) repertoires remains poorly understood. Existing approaches emphasize single-species effects or broad immune features, without pinpointing which microbes drive specific T cell clonotypes. We present AIRRWAS, a computational framework that integrates TCR-microbiome interaction analysis with targeted *in vitro* validation to detect genus-level TCR convergence. Applied to three independent cohorts, AIRRWAS identified reproducible associations between convergent TCR clusters and 21 bacterial genera spanning core commensals, probiotics and taxa with immunomodulatory roles. Predicted clonotypes were enriched within the TCR–microbiome interaction network and preferentially activated by genus-matched stimuli, eliciting different functional T cell responses. These findings demonstrate that distinct repertoires can share genus-specific TCR motifs, enabling detection of shared immune signatures. AIRRWAS can map these TCR– microbiome interactions, laying the groundwork for biomarker discovery immune monitoring and the development of microbiome-targeted therapies.
