## Supplementary Table 1 for "T cell-microbiome associations captured through T cell receptor convergence analysis"

### Sheet: Convergence overview per genus
Bacterial genus	# Convergent TCRs (Discovery)	# Convergent TCRs (Pu et al.)	# Convergent TCRs (Brand et al.)	# Clusters -- not shared	# Clusters -- Shared	Enrichement p val (adj.)	Genus prevalence (Discovery)
Porphyromonas	146197	1729	12873	29228	147	2.75e-35	0.1351
Peptoniphilus	144006	3992	0	27279	474	8.34e-113	0.1351
Erysipelotrichaceae	133081	986	11484	14267	134	2.54e-29	0.0541
Eubacterium	121502	1340	0	21712	0		0.1081
Paraprevotella	85080	1230	2721	13449	41	3.43e-15	0.3514
Oxalobacter	82476	1013	1901	13016	31	1.13e-16	0.3108
Lactobacillus	65705	1616	30338	10892	108	2.03e-54	0.3514
Desulfovibrio	50320	1282	2410	7084	48	2.02e-25	0.4595
Actinomyces	50074	1323	2384	7002	38	8.85e-23	0.4054
Bacteroidales	24070	359	424	2961	4	0.00224	0.473
Dialister	23360	621	8965	4044	47	1.65e-19	0.6081
Sutterella	22962	28	1064	2866	3	0.00776	0.5405
Coprococcus	21291	422	601	2628	6	9.93e-05	0.6216
Escherichia	13950	108	0	1672	0		0.5811
Phascolarctobacterium	13857	1024	6215	2410	41	3.33e-19	0.7432
Ruminococcaceae	13252	123	6771	2428	7	0.0701	0.7162
Clostridium	12643	32	2070	1593	0		0.8514
Coprobacter	10400	235	13617	3306	19	0.000393	0.7838
Bifidobacterium	10376	380	0	1014	0		0.9054
Bilophila	10138	1891	252	1103	4	0.00224	0.8378
Lachnospiraceae	10020	0	0	437	0		0.9865
Parasutterella	9859	1539	13979	3378	73	1.59e-06	0.8108
Collinsella	9809	19	39	1024	0		0.8378
Akkermansia	9297	669	5355	1728	33	6.15e-13	0.7703
Prevotella	9099	153	690	1037	5	0.00776	0.8378
Ruminococcus	8046	1891	0	857	0		0.8784
Streptococcus	7790	94	1275	851	2	0.00866	0.8919
Odoribacter	6585	108	1235	419	3	0.000919	0.9459
Alistipes	3804	24	0	71	0		0.9865
Roseburia	3804	38	0	71	0		0.9865
Anaerostipes	2433	12	6826	1102	0		0.9459
Dorea	1661	48	422	64	0		0.973
Faecalibacterium	725	0	0	14	0		0.973
Parabacteroides	0	125	0	13	0		1
Pseudoflavonifractor	0	2477	8430	1509	0		1
Oscillibacter	0	132	0	16	0		1
